# Isolation and characterization of bacteriophages against IMP-6-producing *Klebsiella pneumoniae* isolated from clinical settings in Japan

**DOI:** 10.1101/2022.11.05.515272

**Authors:** Kohei Kondo, Satoshi Nakano, Junzo Hisatsune, Yo Sugawara, Michiyo Kataoka, Shizuo Kayama, Motoyuki Sugai, Mitsuoki Kawano

## Abstract

Carbapenemase-producing *Enterobacteriaceae* (CPE) are one of the most detrimental species of antibiotic-resistant bacteria worldwide. Phage therapy has emerged as an effective strategy for the treatment of infections caused by CPE pathogens. In west Japan, the increasing occurrence of *Klebsiella pneumoniae* harboring the pKPI-6 plasmid, which encodes *bla*_IMP-6_, is a growing concern. To manage such major antimicrobial-resistant pathogens, we isolated 29 novel phages from sewage in Japan, targeting 31 strains of *K. pneumoniae* and one strain of *Escherichia coli* harboring the pKPI-6 plasmid. Electron microscopy analysis indicated that of the 29 isolated phages, 21 (72.4%), 5 (17.2%), and 3 (10.3%) belonged to *Myoviridae, Siphoviridae*, and *Podoviridae*, respectively. Host range analysis revealed that 20 *Myoviridae* members in isolated phages infected 25–26 strains of *K. pneumoniae*, indicating that most of the isolated phages have a broad host range. The *K. pneumoniae* Kp21 can only be infected by phage øKp_21, while Kp22 can be infected by more than 20 phages. We applied a phage cocktail, which consists of 10 phages, against Kp21 and Kp22 and found that the phage cocktail delayed the emergence of phage-resistant bacteria for Kp21 strain but not for the Kp22 strain. Furthermore, phage-resistant Kp21 (Kp21r) became prone to be infected from other bacteriophages as a “trade-off” of resistance to phage øKp_21. Our proposed phage set has an adequate number of phages to combat the *K. pneumoniae* strain isolated in Japan. Notably, our work demonstrates how a suitable phage cocktail diminishes the occurrence of phage-resistant bacteria.

**Importance:** *Klebsiella pneumoniae* harboring the plasmid carrying *bla*_IMP-6_ is becoming an increasingly hazardous species in Japan. We collected and characterized 29 novel bacteriophages that infect *K. pneumoniae* carrying the pKPI-6 plasmid, isolated in clinical settings of west Japan. Our phages showed broad host ranges. We applied a phage cocktail treatment constructed from 10 phages against two host strains, Kp21 and Kp22, which show different phage susceptibility patterns each other. Although the phage cocktail delayed phage-resistant Kp21 emergence, the emergence of phage-resistant Kp22 could not be delayed. Moreover, phage-resistant Kp21 became sensitive to other phages, which did not originally infect wild-type Kp21. Our study demonstrates how a suitable phage cocktail can diminish the occurrence of phage-resistant bacteria.
