## Supplementary material for "Isolation and characterization of bacteriophages against IMP-6-producing *Klebsiella pneumoniae* isolated from clinical settings in Japan": Table S1

### Sheet: Sheet1
Table S1
Phage name	Indicated host	Genome size	CDS after_filtered	tRNA	contigs_filtered	AMR genes	VF genes	package system	Direct terminal repeat	permuted	DRA accession no.
øEc_1	Ec1	77566	125	1	1	0	0	DTR (short)	193	No	DRR406538
øKp_1	Kp1	176008	274	2	1	0	0	unknown	-	Yes	DRR406539
-	Kp2
øKp_3	Kp3	176058	274	2	1	0	0	unknown	-	Yes	DRR406540
øKp_4	Kp4	176060	274	2	1	0	0	unknown	-	Yes	DRR406541
øKp_5	Kp5	175990	274	2	1	0	0	unknown	-	Yes	DRR406542
-	Kp6
øKp_7-1	Kp7	48403	58	0	1	0	0	Headful	-	Yes	DRR406543
øKp_7-2	Kp7	48366	59	0	1	0	0	unknown	-	Yes	DRR406544
øKp_8	Kp8	176066	274	2	1	0	0	unknown	-	Yes	DRR406545
øKp_9	Kp9	175957	272	2	2	0	0	unknown	-	Yes	DRR406546
øKp_10	Kp10	176058	276	2	1	0	0	unknown	-	Yes	DRR406547
øKp_11	Kp11	176058	274	2	1	0	0	unknown	-	Yes	DRR406548
øKp_12	Kp12	176058	275	2	1	0	0	unknown	-	Yes	DRR406549
øKp_13	Kp13	175999	274	2	1	0	0	Headful	-	Yes	DRR406550
øKp_14	Kp14	48219	57	0	1	0	0	Headful	-	Yes	DRR406551
øKp_15	Kp15	175988	273	2	2	0	0	unknown	-	Yes	DRR406552
øKp_16	Kp16	175995	272	2	1	0	0	unknown	-	Yes	DRR406553
øKp_17	Kp17	176074	272	2	1	0	0	unknown	-	Yes	DRR406554
øKp_18	Kp18	178160	276	2	2	0	0	unknown	-	Yes	DRR406555
øKp_19	Kp19	176015	273	2	1	0	0	Headful	-	Yes	DRR406556
øKp_20	Kp20	176066	274	2	1	0	0	unknown	-	Yes	DRR406556
øKp_21	Kp21	353382	532	8	8	0	0	unknown	-	Yes	DRR406556
øKp_22	Kp22	167801	271	16	1	0	0	unknown	-	Yes	DRR406559
øKp_23	Kp23	175926	273	2	2	0	0	unknown	-	Yes	DRR406560
øKp_24	Kp24	48419	59	1	1	0	0	Headful	-	Yes	DRR406561
-	Kp25
øKp_26	Kp26	175967	273	1	1	0	0	unknown	-	Yes	DRR406562
øKp_27	Kp27	143973	188	2	2	0	0	unknown	-	Yes	DRR406563
-	Kp28
-	Kp29
øKp_30	Kp30	33740	41	0	1	0	0	unknown	-	Yes	DRR406564
øKp_31	Kp31	39506	49	0	1	0	0	DTR (short)	310	No	DRR406565
øKp_32	Kp32	301359	347	1	1	0	0	Headful	-	Yes	DRR406566
