## Supplementary material for "Isolation and characterization of bacteriophages against IMP-6-producing *Klebsiella pneumoniae* isolated from clinical settings in Japan": Table S2

### Sheet: host_range_3_1
Table S2
	øEc_1	øKp_1	øKp_3	øKp_4	øKp_5	øKp_7-1	øKp_7-2	øKp_8	øKp_9	øKp_10	øKp_11	øKp_12	øKp_13	øKp_14	øKp_15	øKp_16	øKp_17	øKp_18	øKp_19	øKp_20	øKp_21	øKp_22	øKp_23	øKp_24	øKp_26	øKp_27	øKp_30	øKp_31	øKp_32
K. pneumoniae(ATCC BAA 1705)	0	0	0	0	0	0	0	0	0	0	0	0	0	0	0	0	0	0	0	0	0	0	0	0	0	0	0	0	0
K. pneumoniae(ATCC BAA 1706)	0	0	0	0	0	0	0	0	0	0	0	0	0	0	0	0	0	0	0	0	0	0	0	0	0	0	0	0	0
SK191(pKPI-6/BL21 CPr, transconj::pKPI-6)	0	0	0	0	0	0	0	0	0	0	0	0	0	0	0	0	0	0	0	0	0	0	0	0	0	0	0	0	0
pKPI-6/BL21 CmR (E.c.)	0	0	0	0	0	0	0	0	0	0	0	0	0	0	0	0	0	0	0	0	0	0	0	0	0	0	0	0	0
Ec1	1	0	0	0	0	0	0	0	0	0	0	0	0	0	0	0	0	0	0	0	0	0	0	0	0	0	0	0	0
Kp1	0	1	1.31	1.91	1	1.46	1.77	1.61	0.45	1.62	1.13	0.4	0.89	0.47	0.46	1.92	0.28	0.34	0.87	1.14	1.53	0	0.54	1.58	1.31	0	0	0	0
Kp2	0	0	0.34	0	0.29	0	0	0.91	0.25	0.52	0.25	0.06	0.13	0	0.29	0.29	0.14	0.11	0.16	0.07	1.45	0	0	0	0	0	0	0	0
Kp3	0	0.39	1	0.36	0.92	0.43	1.11	1.39	0.17	1.55	1.2	0.45	0.4	0.12	0.73	0.85	0.22	0.25	0.88	0.93	1.04	0	0.57	0.64	1.18	0	0	0	0
Kp4	0	0.18	0.93	1	0.83	0.98	1.59	0.35	0.68	1.45	1.37	0.41	0.48	0.22	0.62	1.33	0.47	0.08	1.02	0.82	1.06	0	0	0.77	1.26	0	0	0	0
Kp5	0	0.4	1.08	1.61	1	0.44	1.19	1.12	0.47	1.57	1	0.4	0.58	0.06	0.7	1.25	0.12	0.29	0.67	0.67	1.03	0	0.34	0.82	0.73	0	0	0	0
Kp6	0	0	0	0	0	0	0	0	0	0	0	0	0	0	0	0	0	0	0	0	1.2	0	0	0	0	0	0	0	0
Kp7	0	0.14	1.12	0	0.91	1	1	1.17	0.37	1.32	0.94	0.17	0.16	0.01	0.45	1.08	0.39	0.34	0.72	0.59	0.91	0	0.36	0.65	0.34	0	0	0	0
Kp7	0	0.36	1.26	2	1.1	0.54	0.9	1	0.68	1.79	1.66	0.74	0.97	0.1	0.62	1.43	0.45	0.31	0.75	0.95	1.42	0	0.46	1.08	0.47	0	0	0	0
Kp8	0	0.44	1.6	1.56	1.28	1.46	1.41	2	1	1.96	1.56	0.61	0.93	0.77	0.84	1.08	0.55	0.11	0.97	1.13	1	0	0.52	1.35	0.98	0	0	0	0
Kp9	0	0.82	1.19	0.81	0.92	0.33	1.19	1.34	0.53	1	0.75	0.28	0.72	0.26	0.46	1.22	0.35	0.3	0.78	0.73	1.03	0	0.31	0.62	1.45	0	0	0	0
Kp10	0	0.78	0.9	1.44	1.16	0.44	1.32	1.01	0.4	1.08	1	0.39	0.64	0.07	0.7	1.23	0.46	0.14	0.58	0.89	1.24	0	0.59	0.56	1.43	0	0	0	0
Kp11	0	1.49	2.86	4.57	1.73	3.25	0	1.04	1.52	3.3	2.23	1	1.66	5.44	1.36	2.92	0.87	0.73	1.35	2.01	0	0	1.36	2.27	2.87	0	0	0	0
Kp12	0	1.06	2.3	0	1.65	2.6	0	2.51	1.45	2.65	1.44	0.68	1	2.44	0.94	2.5	0.34	0.52	1.42	1.94	0	0	2.46	1.07	2.78	0	0	0	0
Kp13	0	1.25	1.79	0.14	0	4.94	1.66	1.94	0.69	2.19	1.49	0.65	1.2	1	0.99	1.93	0.27	0.6	1.04	1.06	0	0	0.92	3.03	1.9	0	0	0	0
Kp14	0	0.77	1.94	4.13	1.81	2.4	2.79	2.73	1.42	2.76	2.06	0.89	1.56	1.26	1	2.87	0.42	0.77	1.13	1.91	1.17	0	1.23	2.38	2.61	0	0	0.54	0
Kp15	0	0.42	0.7	0.55	0.78	3.58	0	0.7	0.56	1.17	0.67	0.3	0.41	0.01	0.53	1	0.25	0.28	0.89	0.59	1.56	0	0.17	3.25	0.54	0	0	0	0
Kp16	0	1.7	2.49	4.19	1.54	0	2.04	3.59	1.84	3.31	2.11	0.87	1.41	0	1.53	3.42	1	0.7	1.85	2.18	0	0	1.14	0	3.32	0	0	1.62	0
Kp17	0	1.5	2.66	2.99	1.92	0.95	1.99	3.91	1.8	2.88	2.14	0.91	2.33	2.99	1.18	2.28	1.15	1	1.45	1.38	0	0	0.8	0.57	3.47	0	0	0	0
Kp18	0	1.41	4.31	0.15	1.93	0	0	2.66	1.16	2.82	1.76	0.28	0.49	0.83	0.84	2.33	0.29	0.53	1	1.43	0	0	0.35	0	1.49	0	0	0.13	0
Kp19	0	0.46	1.47	0.55	1.06	1.41	1.4	1.32	0.97	2.05	1.31	0.86	1.84	0.29	0.59	1.28	0.25	0.49	0.84	1	1.09	0	0.56	1.95	1.28	0	0	0	0
Kp20	0	0	0	0	0	0	0	0	0	0	0	0	0	0	0	0	0	0	0	0	1	0	0	0	0	0	0	0	0
Kp21	0	1.03	1.52	0.97	1.14	0.96	1.58	1.46	0.52	1.27	1.07	0.56	1.01	0	0.71	1.42	0.31	0.22	0.92	1.2	1.09	1	0.77	1.12	1.48	0	0	0	0
Kp22	0	1.38	2.49	1.52	1.44	4.38	0	2.32	1.98	2.92	2.09	0.88	2.54	2.09	1.28	2.2	0.59	0.59	1.42	1.97	0	0	1	3.92	2.56	0	0	0	0
Kp23	0	0.79	2.01	0.43	1.74	1.01	1.6	1.54	1.04	2.25	1.6	0.56	1.56	1.5	0.89	2.37	0.78	0.68	1.59	1.82	1.11	0	1.09	1	1.63	0	0	0	0
Kp24	0	0.36	1.39	0.02	0.72	0	0.64	2.26	0.33	0.77	0.41	0.2	0.33	0	0.23	0.86	0.23	0.11	0.33	0.52	1.09	0	0.15	0	0.39	0	0	0	0
Kp25	0	0.52	0.96	0.79	1.11	2.23	0	1.07	0.53	1.58	1.07	0.38	0.76	1.87	0.43	0	0.22	0.16	0.67	0.53	0	0	0.28	1.62	1	0	0	0.31	0
Kp26	0	0	0	0	0	0	1.21	0	0	0	0	0	0	0	0	0	0.27	0	0	0	0	0	0	0	0	1	0	0	0
Kp27	0	0	0	0	0	0	0	0	0	0	0	0	0	0	0	0	0	0	0	0	0	0	0	0	0	0	0	0	0
Kp28	0	0	0	0	0	0	0	0	0	0	0	0	0	0	0	0.53	0	0	0	0	0	0	0	0	0	0.04	0	0	0
Kp29	0	1.86	0	0	0	0	0	5.64	0	0	0	0	0	0	0	0	0	0	0	0	0	0	0	0	0	0	1	0	0
Kp30	0	1.46	1.93	1.39	1.03	0	0	2.5	0.67	1.55	0	0.51	0.9	0	0.61	1.33	0.47	0.42	0.7	0.97	0	0.29	0.6	0	2.08	0.01	0	1	0
Kp31	0	0	0	0	0	0	0	0	0	0	0	0	0	0	0	0	0	0	0	0	0	0	0	0	0	0	0	0	1
