## Supplementary material for "Isolation and characterization of bacteriophages against IMP-6-producing *Klebsiella pneumoniae* isolated from clinical settings in Japan": Table S4

### Sheet: Sheet1
Table S4
POS	REF	ALT	FTYPE	STRAND	NT_POS	AA_POS	EFFECT	GENE	PRODUCT
1723342	G	GA	CDS	+	452/888	151/295	frameshift_variant c.451_452insA p.Gly151fs	cps1A	capsular polysaccharide synthesis protein
1989604	C	CGCTGGCGAA	CDS	+	432/915	144/304	disruptive_inframe_insertion c.423_431dupGCTGGCGAA p.Lys141_Ala143dup	thpA	sugar ABC transporter substrate-binding protein
